# Heterogeneous transcriptome response to DNA damage at single cell resolution

**DOI:** 10.1101/737130

**Authors:** Sung Rye Park, Sim Namkoong, Zac Zezhi Zhang, Leon Friesen, Yu-Chih Chen, Euisik Yoon, Chang H. Kim, Hojoong Kwak, Hyun Min Kang, Jun Hee Lee

## Abstract

Cancer cells often heterogeneously respond to genotoxic chemotherapy, leading to fractional killing and chemoresistance^1, 2^, which remain as the major obstacles in cancer treatment. It is widely believed that DNA damage induces a uniform response in regulating transcription and that cell fate is passively determined by a threshold mechanism evaluating the level of transcriptional responses^3^. On the contrary to this assumption, here we show that a surprisingly high level of heterogeneity exists in individual cell transcriptome responses to DNA damage, and that these transcriptome variations dictate the cell fate after DNA damage. Many DNA damage response genes, including tumor suppressor p53 targets, were exclusively expressed in only a subset of cells having specific cell fate, producing unique stress responses tailored for the fate that the cells are committed to. For instance, *CDKN1A*, the best known p53 target inhibiting cell cycle, was specifically expressed in a subset of cells undergoing cell cycle checkpoint, while other pro-apoptotic p53 targets were expressed only in cells undergoing apoptosis. A small group of cells exhibited neither checkpoint nor apoptotic responses, but produced a unique transcriptional program that conferred strong chemoresistance to the cells. The heterogeneous transcriptome response to DNA damage was also observed at the protein level in flow cytometry. Our results demonstrate that cell fate heterogeneity after DNA damage is mediated by distinct transcriptional programs generating fate-specific gene expression landscapes. This finding provides an important insight into understanding heterogeneous chemotherapy responses of cancer cells.
