## Extended Data Table 1 for "Heterogeneous transcriptome response to DNA damage at single cell resolution"

cluster	gene	p_val	p_val_adj	avg_logFC
U	RPL22L1	0	0	1.71248629
U	HSP90AB1	0	0	0.813214107
U	HSPE1	3.26E-240	8.80E-236	0.820886187
U	HSPE1-MOB4	2.61E-200	7.07E-196	0.859940103
U	RPL12	6.70E-163	1.81E-158	0.519351731
U	MT1X	7.44E-133	2.01E-128	0.660485595
U	ARHGAP29	6.53E-128	1.77E-123	0.726142411
U	HNRNPA2B1	1.78E-122	4.81E-118	0.649930026
U	HIST1H4C	1.67E-118	4.52E-114	0.609635186
U	MT-ATP8	2.59E-113	7.01E-109	0.539574196
U	MT1E	4.14E-108	1.12E-103	0.631299104
U	RP11-343H19.2	7.15E-108	1.93E-103	0.682601741
U	EBNA1BP2	4.20E-105	1.13E-100	0.837444555
U	RP11-831H9.11	5.90E-71	1.60E-66	0.643136881
U	HSP90B1	3.32E-68	8.99E-64	0.518719098
U	NOP58	7.74E-53	2.09E-48	0.452029126
U	ATAD2	4.82E-31	1.30E-26	0.308112988
U	ERICH1	6.79E-21	1.84E-16	0.305223343
U	MIR3652	1.10E-19	2.96E-15	0.324461069
U	RP11-761B3.1	1.23E-17	3.33E-13	0.280851913
U	CENPF	7.77E-15	2.10E-10	0.258141362
A	RPS27L	1.63E-189	4.40E-185	0.98647943
A	PHPT1	5.61E-172	1.52E-167	1.080371613
A	GDF15	7.31E-154	1.98E-149	1.138396072
A	MAMDC4	8.93E-147	2.42E-142	1.055379939
A	PTTG1	1.10E-129	2.98E-125	0.912965173
A	RRM2B	2.15E-108	5.80E-104	0.928318876
A	CCNE2	1.05E-100	2.85E-96	0.993015775
A	IKBIP	4.35E-93	1.18E-88	0.91165903
A	TP53I3	2.92E-89	7.89E-85	0.867340465
A	BLOC1S2	8.97E-88	2.43E-83	0.797842711
A	STMN1	5.58E-81	1.51E-76	0.69559019
A	ISCU	1.18E-78	3.20E-74	0.795833794
A	PMAIP1	4.44E-76	1.20E-71	0.821739529
A	CASC8	2.48E-75	6.72E-71	0.907736933
A	FAS	2.02E-70	5.46E-66	0.732607386
A	FAM111A	1.47E-68	3.99E-64	0.81949478
A	GPX1	1.81E-68	4.89E-64	0.778017432
A	CALD1	3.29E-67	8.91E-63	0.921051681
A	FBXW7	9.12E-65	2.47E-60	0.845700218
A	AK1	8.65E-63	2.34E-58	0.796602662
A	CENPU	4.36E-60	1.18E-55	0.739246641
A	GABARAPL2	1.12E-58	3.03E-54	0.788155822
A	CENPW	4.88E-56	1.32E-51	0.723128964
A	CA2	2.85E-53	7.70E-49	0.714090909
A	GMNN	3.53E-53	9.55E-49	0.631462366
A	SPAG1	4.30E-51	1.16E-46	0.663055774
A	ISG15	1.54E-48	4.18E-44	0.65888695
A	RP11-203J24.9	6.21E-46	1.68E-41	0.723142
A	CMBL	5.59E-45	1.51E-40	0.615083138
A	BCL2A1	4.66E-30	1.26E-25	0.627357298
C	CDKN1A	1.20E-158	3.24E-154	1.795462494
C	MDM2	2.67E-119	7.22E-115	1.282293951
C	MALAT1	4.96E-107	1.34E-102	0.949436995
C	HIST1H2BK	9.21E-88	2.49E-83	0.917525991
C	RPS27L	3.44E-69	9.31E-65	0.573678036
C	HIST1H2AC	1.47E-48	3.99E-44	0.603391007
C	ABL2	6.87E-43	1.86E-38	0.797649396
C	HIST1H2BD	4.49E-41	1.22E-36	0.57474216
C	GADD45A	7.70E-40	2.08E-35	0.678390675
C	SERPINE1	2.71E-39	7.32E-35	0.843366434
C	C1orf63	6.74E-35	1.82E-30	0.674030376
C	COQ10B	1.38E-33	3.73E-29	0.659101891
C	PPP1R15A	4.02E-33	1.09E-28	0.704600083
C	MAP1LC3B	1.23E-32	3.32E-28	0.60152669
C	RBBP6	4.17E-31	1.13E-26	0.731125028
C	TIMP1	8.50E-31	2.30E-26	0.559836605
C	SQSTM1	3.40E-30	9.19E-26	0.779849684
C	RRM2B	3.26E-28	8.81E-24	0.513477392
C	TFPI	1.27E-27	3.44E-23	0.582063658
C	S100A6	4.33E-26	1.17E-21	0.521085073
C	EIF5	2.61E-24	7.05E-20	0.531157381
C	VMA21	1.61E-21	4.36E-17	0.558817572
C	MSMO1	2.25E-19	6.09E-15	0.502768484
C	NEAT1	3.53E-18	9.56E-14	0.626917495
C	SAT1	7.78E-17	2.10E-12	0.555552334
C	FRMD4A	1.06E-16	2.86E-12	0.561267391
C	HMGA2	5.80E-16	1.57E-11	0.58200835
C	MATR3	1.29E-14	3.48E-10	0.553990749
C	RB1CC1	1.43E-14	3.86E-10	0.501571603
C	HSPA5	2.07E-08	0.000558722	0.550632861
S	KLF10	7.64E-107	2.07E-102	1.942813502
S	ATF3	1.18E-101	3.20E-97	2.083817814
S	SLC3A2	2.60E-86	7.02E-82	1.586054379
S	FOS	1.56E-79	4.23E-75	1.170920218
S	TXNIP	1.57E-51	4.24E-47	1.588087117
S	RSRC2	1.52E-47	4.10E-43	1.584595203
S	CCNL1	3.64E-42	9.84E-38	1.551413545
S	HIST1H4C	9.48E-42	2.56E-37	2.101402529
S	EGR1	3.61E-41	9.77E-37	1.319736612
S	EPC1	6.47E-31	1.75E-26	1.159307225
S	TAF1D	3.55E-30	9.59E-26	1.359894008
S	DDIT3	5.10E-29	1.38E-24	1.27158718
S	CCDC174	5.75E-27	1.56E-22	1.180335666
S	GADD45A	5.43E-25	1.47E-20	1.297572962
S	MARS	9.49E-25	2.57E-20	1.155467474
S	USP53	1.53E-23	4.12E-19	0.951718018
S	ASNS	1.05E-22	2.83E-18	1.01065088
S	IER2	3.26E-22	8.82E-18	1.142169847
S	ZFAS1	1.59E-21	4.31E-17	0.986568368
S	TNFRSF12A	1.23E-20	3.32E-16	1.117890456
S	HSPH1	7.57E-20	2.05E-15	0.954847309
S	KIF20B	3.83E-19	1.04E-14	1.050587939
S	THUMPD2	1.05E-18	2.84E-14	1.059248167
S	MDM2	2.46E-18	6.64E-14	1.156596419
S	CTC-250I14.6	4.19E-18	1.13E-13	0.999057338
S	TRA2A	4.93E-16	1.33E-11	1.24359725
S	XPC	7.25E-13	1.96E-08	0.922745156
S	NOA1	1.41E-11	3.80E-07	0.991567431
S	MAP1LC3B2	3.82E-10	1.03E-05	0.985020262
S	MSANTD3	6.77E-10	1.83E-05	0.981847815
